# Population genomics of *Actinobacillus pleuropneumoniae* reveals lineage-associated K:O antigen and Apx toxin diversity

**DOI:** 10.64898/2026.10.19.759954

**Authors:** Jiamao Yang, Maria Hakimi, Xiao Hu, Maria J. Clavijo, Marcelo N. Almeida, Nubia R. Macedo, Huigang Shen, Ganwu Li

## Abstract

*Actinobacillus pleuropneumoniae* (APP) is the causative agent of porcine pleuropneumonia, causing high mortality and morbidity and substantial economic losses in the swine industry. Nineteen capsular (K) serotypes, defined by variation in capsular polysaccharide (CPS) biosynthesis loci, ten O serotypes, defined by variation in lipopolysaccharide (LPS) biosynthesis loci, characteristic Apx toxin profiles, and genomic diversity have been increasingly described; however, relationships among genomic lineage, surface antigen genotype, and Apx toxin repertoire remain incompletely resolved. Here, we analyzed 328 APP genomes, including 153 newly sequenced isolates and 175 public genomes from 21 countries. Core-genome SNP phylogeny and FastBAPS identified 23 genomic lineages. Nineteen capsular K types and 10 O-antigen types formed 26 K:O genotypes, of which 24 were restricted to a single lineage. Adjusted Wallace analysis showed greater concordance of K:O genotype with lineage than K type alone (0.881 versus 0.759), and with ApxI–ApxIII genotype (0.949 versus 0.787). ApxIVA-related sequence was detected in all genomes, while 56 complete loci revealed recurrent length variation within the N-terminus or the RTX repeat-rich region and an additional divergent ApxIVA-related homolog. In conclusion, our comprehensive population genomic study gives a more informative picture of APP genomics and virulence-associated diversity, providing a useful genomic basis for future diagnostic test and vaccine development.

**Data Summary:** Genome assemblies generated for the 153 newly sequenced APP isolates have been deposited at the National Center for Biotechnology Information under BioProject PRJNA1498684. BioSample accessions: SAMN61854423-SAMN61854575, accession numbers and isolate metadata are provided in Supplementary Table S1, and 56 reference sequences used for genotyping are listed in Supplementary Table S2, with the corresponding nucleotide sequences provided in Supplementary Data S2. The overall assembly workflow followed approaches used in previous studies published from our group [1, 2] (https://github.com/isu-vdl-ngs/Brachyspira_hyodysenteriae).

**Impact Statement:** Whole-genome sequencing provides an opportunity to move beyond conventional serotyping and interpret *Actinobacillus pleuropneumoniae* within its broader evolutionary and virulence-associated genomic context. In this study, we integrated population structure, capsular K type, O-antigen type and Apx toxin profiles across a geographically diverse collection of APP genomes. Our findings show that combined K:O antigen characterization provides greater resolution of genomic and toxin diversity than capsular type alone, distinguishing isolates with different genomic backgrounds and toxin profiles that would otherwise be grouped within the same conventional serovar. We also demonstrate that the APP-specific *apxIVA* locus is more structurally diverse than commonly assumed, highlighting the importance of considering population-level sequence variation when interpreting diagnostic and antigenic targets. Together, this work provides a framework for more informative genomic surveillance of APP and supports the future development and evaluation of molecular diagnostics, epidemiological typing schemes and vaccines that account for the broader genetic diversity of circulating APP populations.
