## Supplementary Table S2 for "Population genomics of *Actinobacillus pleuropneumoniae* reveals lineage-associated K:O antigen and Apx toxin diversity"

### Sheet: Sheet1
Reference ID	Marker / locus	Accession / database ID	Coordinates / feature	Length (nt)	Source description	Database URL	Original FASTA header
S2-001	glyco	CP030753.1	1664982-1665222	241	CP030753.1 1664982_1665222 241 glyco	https://www.ncbi.nlm.nih.gov/nuccore/CP030753.1	010911AP CP030753.1 1664982_1665222 241 glyco
S2-002	wcaJ-vaD	CP031875.1	1609924-1610711	788	CP031875.1 1609924_1610711 788 wcaJ-vaD	https://www.ncbi.nlm.nih.gov/nuccore/CP031875.1	02AP CP031875.1 1609924_1610711 788 wcaJ-vaD
S2-003	glyco	CP031874.1	1629136-1629488	353	CP031874.1 1629136_1629488 353 glyco	https://www.ncbi.nlm.nih.gov/nuccore/CP031874.1	0308151719AP CP031874.1 1629136_1629488 353 glyco
S2-004	wcaJ	CP031861.1	1686280-1686729	450	CP031861.1 1686280_1686729 450 wcaJ	https://www.ncbi.nlm.nih.gov/nuccore/CP031861.1	04131819AP CP031861.1 1686280_1686729 450 wcaJ
S2-005	acylt	CP069797.1	1688457-1689058	602	CP069797.1 1688457_1689058 602 acylt	https://www.ncbi.nlm.nih.gov/nuccore/CP069797.1	0516AP CP069797.1 1688457_1689058 602 acylt
S2-006	glyco	CP069796.1	1732680-1733244	565	CP069796.1 1732680_1733244 565 glyco	https://www.ncbi.nlm.nih.gov/nuccore/CP069796.1	06AP CP069796.1 1732680_1733244 565 glyco
S2-007	wbaP	CP031869.1	1996230-1997567	1338	CP031869.1 1996230_1997567 1337 wbaP	https://www.ncbi.nlm.nih.gov/nuccore/CP031869.1	07AP CP031869.1 1996230_1997567 1337 wbaP
S2-008	glyco	CP031864.1	1637844-1638234	391	CP031864.1 1637844_1638234 391 glyco	https://www.ncbi.nlm.nih.gov/nuccore/CP031864.1	10AP CP031864.1 1637844_1638234 391 glyco
S2-009	glyco	CP031862.1	1642870-1644557	1688	CP031862.1 1642870_1644557 1688 glyco	https://www.ncbi.nlm.nih.gov/nuccore/CP031862.1	12AP CP031862.1 1642870_1644557 1688 glyco
S2-010	glyco	CP031860.1	1611752-1612818	1067	CP031860.1 1611752_1612818 1067 glyco	https://www.ncbi.nlm.nih.gov/nuccore/CP031860.1	14AP CP031860.1 1611752_1612818 1067 glyco
S2-011	ashC	M90440.1	152-648	497	lcl|M90440.1_gene_1 [gene=ashC] [location=152..648] [gbkey=Gene]	https://www.ncbi.nlm.nih.gov/nuccore/M90440.1	1__ashC__ashC__1 lcl|M90440.1_gene_1 [gene=ashC] [location=152..648] [gbkey=Gene]
S2-012	ashA	M90440.1	675-3557	2883	lcl|M90440.1_gene_2 [gene=ashA] [location=675..3557] [gbkey=Gene]	https://www.ncbi.nlm.nih.gov/nuccore/M90440.1	2__ashA__ashA__2 lcl|M90440.1_gene_2 [gene=ashA] [location=675..3557] [gbkey=Gene]
S2-013	apxIC	X68595.1	217-735	519	lcl|X68595.1_gene_1 [gene=apxIC] [location=217..735] [gbkey=Gene]	https://www.ncbi.nlm.nih.gov/nuccore/X68595.1	3__apxIC__apxIC__3 lcl|X68595.1_gene_1 [gene=apxIC] [location=217..735] [gbkey=Gene]
S2-014	apxIA	X68595.1	745-3816	3072	lcl|X68595.1_gene_2 [gene=apxIA] [location=745..3816] [gbkey=Gene]	https://www.ncbi.nlm.nih.gov/nuccore/X68595.1	4__apxIA__apxIA__4 lcl|X68595.1_gene_2 [gene=apxIA] [location=745..3816] [gbkey=Gene]
S2-015	apxIB	X68595.1	3897-6020	2124	lcl|X68595.1_gene_3 [gene=apxIB] [location=3897..6020] [gbkey=Gene]	https://www.ncbi.nlm.nih.gov/nuccore/X68595.1	5__apxIB__apxIB__5 lcl|X68595.1_gene_3 [gene=apxIB] [location=3897..6020] [gbkey=Gene]
S2-016	apxID	X68595.1	6029-7465	1437	lcl|X68595.1_gene_4 [gene=apxID] [location=6029..7465] [gbkey=Gene]	https://www.ncbi.nlm.nih.gov/nuccore/X68595.1	6__apxID__apxID__6 lcl|X68595.1_gene_4 [gene=apxID] [location=6029..7465] [gbkey=Gene]
S2-017	apxIIA	GQ369733.1	522-3392	2871	GQ369733.1:522-3392 Actinobacillus pleuropneumoniae serotype 2 RTX-II toxin-activating lysine-acyltransferase (apxIIC) and RTX-II toxin determinant A (apxIIA) genes, complete cds	https://www.ncbi.nlm.nih.gov/nuccore/GQ369733.1	7__apxIIA__apxIIA-1__7 GQ369733.1:522-3392 Actinobacillus pleuropneumoniae serotype 2 RTX-II toxin-activating lysine-acyltransferase (apxIIC) and RTX-II toxin determinant A (apxIIA) genes, complete cds
S2-018	apxIA	GQ369732.1	529-3597	3069	GQ369732.1:529-3597 Actinobacillus pleuropneumoniae serotype 5 RTX-I toxin-activating lysine-acyltransferase ApxIC (apxIC) and RTX-I toxin determinant A (apxIA) genes, complete cds	https://www.ncbi.nlm.nih.gov/nuccore/GQ369732.1	4__apxIA__apxIA-3__8 GQ369732.1:529-3597 Actinobacillus pleuropneumoniae serotype 5 RTX-I toxin-activating lysine-acyltransferase ApxIC (apxIC) and RTX-I toxin determinant A (apxIA) genes, complete cds
S2-019	apxIIA	AF363362.1		2871	AF363362.1 Actinobacillus pleuropneumoniae RTX toxin IIA gene, complete cds	https://www.ncbi.nlm.nih.gov/nuccore/AF363362.1	7__apxIIA__apxIIA-2__9 AF363362.1 Actinobacillus pleuropneumoniae RTX toxin IIA gene, complete cds
S2-020	apxIA	D16582.1		3240	D16582.1 Actinobacillus pleuropneumoniae apxIA gene for RTX toxin I type L, complete cds	https://www.ncbi.nlm.nih.gov/nuccore/D16582.1	4__apxIA__apxIA-2__10 D16582.1 Actinobacillus pleuropneumoniae apxIA gene for RTX toxin I type L, complete cds
S2-021	apxIIIA	KF848664.1	526-3684	3159	KF848664.1:526-3684 Actinobacillus pleuropneumoniae strain HB13 RTX-III toxin-activating lysine-acyltransferase ApxIIIC (apxIIIC) and RTX-III toxin determinant A (apxIIIA) genes, complete cds	https://www.ncbi.nlm.nih.gov/nuccore/KF848664.1	8__apxIIIA__apxIIIA__11 KF848664.1:526-3684 Actinobacillus pleuropneumoniae strain HB13 RTX-III toxin-activating lysine-acyltransferase ApxIIIC (apxIIIC) and RTX-III toxin determinant A (apxIIIA) genes, complete cds
S2-022	apxIVA	HM021153.1		5856	HM021153.1 Actinobacillus pleuropneumoniae strain KSID RTX toxin IVA (apxIVA) gene, complete cds	https://www.ncbi.nlm.nih.gov/nuccore/HM021153.1	9__apxIVA__apxIVA__12 HM021153.1 Actinobacillus pleuropneumoniae strain KSID RTX toxin IVA (apxIVA) gene, complete cds
S2-023	Apf	MH702999.1		3891	MH702999.1 Actinobacillus pleuropneumoniae serovar 9 str. CVJ13261 serotype 9 Apf operon (Apf), complete sequence	https://www.ncbi.nlm.nih.gov/nuccore/MH702999.1	10__Apf__MH702999.1__13 MH702999.1 Actinobacillus pleuropneumoniae serovar 9 str. CVJ13261 serotype 9 Apf operon (Apf), complete sequence
S2-024	Pil	MH703013.1		3559	MH703013.1 Actinobacillus pleuropneumoniae strain 1096 serotype 12 Pil operon (Pil), complete sequence	https://www.ncbi.nlm.nih.gov/nuccore/MH703013.1	11__Pil__MH703013.1__14 MH703013.1 Actinobacillus pleuropneumoniae strain 1096 serotype 12 Pil operon (Pil), complete sequence
S2-025	flp	HQ402557.1		12208	HQ402557.1 Actinobacillus pleuropneumoniae strain HS143 flp operon (flp), complete sequence	https://www.ncbi.nlm.nih.gov/nuccore/HQ402557.1	12__flp__HQ402557.1__15 HQ402557.1 Actinobacillus pleuropneumoniae strain HS143 flp operon (flp), complete sequence
S2-026	pgaABCD	CP000569.1	2156031–2161840	5446	pgaABCD (pgaABCD)	https://www.ncbi.nlm.nih.gov/nuccore/CP000569.1	13__pgaABCD__pgaABCD__16 pgaABCD (pgaABCD)
S2-027	tbpA	KT374320.1		2697	KT374320.1 Actinobacillus pleuropneumoniae strain H222 transferrin binding protein A (tbpA) gene, complete cds	https://www.ncbi.nlm.nih.gov/nuccore/KT374320.1	14__tbpA__KT374320.1__17 KT374320.1 Actinobacillus pleuropneumoniae strain H222 transferrin binding protein A (tbpA) gene, complete cds
S2-028	tbpA	KT374327.1		2808	KT374327.1 Actinobacillus pleuropneumoniae strain md12 transferrin binding protein A (tbpA) gene, complete cds	https://www.ncbi.nlm.nih.gov/nuccore/KT374327.1	14__tbpA__KT374327.1__18 KT374327.1 Actinobacillus pleuropneumoniae strain md12 transferrin binding protein A (tbpA) gene, complete cds
S2-029	tbpA	KT374311.1		2796	KT374311.1 Actinobacillus pleuropneumoniae strain 81-4252 transferrin binding protein A (tbpA) gene, complete cds	https://www.ncbi.nlm.nih.gov/nuccore/KT374311.1	14__tbpA__KT374311.1__19 KT374311.1 Actinobacillus pleuropneumoniae strain 81-4252 transferrin binding protein A (tbpA) gene, complete cds
S2-030	tbpB	KT588758.1		1644	KT588758.1 Actinobacillus pleuropneumoniae strain gd transferrin binding protein B TbpB (tbpB) gene, complete cds	https://www.ncbi.nlm.nih.gov/nuccore/KT588758.1	15__tbpB__KT588758.1__20 KT588758.1 Actinobacillus pleuropneumoniae strain gd transferrin binding protein B TbpB (tbpB) gene, complete cds
S2-031	tbpB	KT588742.1		1782	KT588742.1 Actinobacillus pleuropneumoniae strain 80-8002 transferrin binding protein B TbpB (tbpB) gene, complete cds	https://www.ncbi.nlm.nih.gov/nuccore/KT588742.1	15__tbpB__KT588742.1__21 KT588742.1 Actinobacillus pleuropneumoniae strain 80-8002 transferrin binding protein B TbpB (tbpB) gene, complete cds
S2-032	hgbA	CP030753.1		2847	hgbA (hgbA)	https://www.ncbi.nlm.nih.gov/nuccore/CP030753.1	16__hgbA__CP030753.1__22 hgbA (hgbA)
S2-033	afuABC	U04954.1		4302	afuABC (afuABC)	https://www.ncbi.nlm.nih.gov/nuccore/U04954.1	17__afuABC__U04954.1__23 afuABC (afuABC)
S2-034	pilW	GeneID:48599509		549	GeneID:48599509 APP_S4074	https://www.ncbi.nlm.nih.gov/gene/48599509	pilW GeneID:48599509 APP_S4074
S2-035	pilQ	GeneID:48598347		1299	GeneID:48598347 APP_S4074	https://www.ncbi.nlm.nih.gov/gene/48598347	pilQ GeneID:48598347 APP_S4074
S2-036	fhuB	GeneID:48600317		1953	GeneID:48600317 APP_S6074	https://www.ncbi.nlm.nih.gov/gene/48600317	fhuB GeneID:48600317 APP_S6074
S2-037	ompA_1	GeneID:48599719		1103	GeneID:48599719 APP_S4074	https://www.ncbi.nlm.nih.gov/gene/48599719	ompA_1 GeneID:48599719 APP_S4074
S2-038	ompA_2	GeneID:48600158		1095	GeneID:48600158 APP_S4074	https://www.ncbi.nlm.nih.gov/gene/48600158	ompA_2 GeneID:48600158 APP_S4074
S2-039	pal	GeneID:48598457		459	GeneID:48598457(putative) APP_S4074	https://www.ncbi.nlm.nih.gov/gene/48598457	pal GeneID:48598457(putative) APP_S4074
S2-040	cps10A	ADOJ01000030.1		183		https://www.ncbi.nlm.nih.gov/nuccore/ADOJ01000030.1	0__cps10A__ADOJ01000030.1__183__183
S2-041	cps1B	CP029003.1		959		https://www.ncbi.nlm.nih.gov/nuccore/CP029003.1	2__cps1B__CP029003.1__959__959
S2-042	cps12A	ADOL01000042.1		347		https://www.ncbi.nlm.nih.gov/nuccore/ADOL01000042.1	6__cps12A__ADOL01000042.1__347__347
S2-043	cps13E	MG868947.1		665		https://www.ncbi.nlm.nih.gov/nuccore/MG868947.1	8__cps13E__MG868947.1__665__665
S2-044	cps14G	MG868948.1		1911		https://www.ncbi.nlm.nih.gov/nuccore/MG868948.1	9__cps14G__MG868948.1__1911__1911
S2-045	cps15B	MG868949.1		1595		https://www.ncbi.nlm.nih.gov/nuccore/MG868949.1	10__cps15B__MG868949.1__1595__1595
S2-046	cps16C	MG868950.1		212		https://www.ncbi.nlm.nih.gov/nuccore/MG868950.1	11__cps16C__MG868950.1__212__212
S2-047	cps17F	MG780416.1		302		https://www.ncbi.nlm.nih.gov/nuccore/MG780416.1	12__cps17F__MG780416.1__302__302
S2-048	cps18B	MG780423.1		514		https://www.ncbi.nlm.nih.gov/nuccore/MG780423.1	13__cps18B__MG780423.1__514__514
S2-049	cps2E	ADXN01000030.1		247		https://www.ncbi.nlm.nih.gov/nuccore/ADXN01000030.1	14__cps2E__ADXN01000030.1__247__247
S2-050	cps3F	CP000687.1		500		https://www.ncbi.nlm.nih.gov/nuccore/CP000687.1	18__cps3F__CP000687.1__500__500
S2-051	cps4B	ADOF01000070.1		204		https://www.ncbi.nlm.nih.gov/nuccore/ADOF01000070.1	20__cps4B__ADOF01000070.1__204__204
S2-052	cps6F	ADOG01000034.1		718		https://www.ncbi.nlm.nih.gov/nuccore/ADOG01000034.1	24__cps6F__ADOG01000034.1__718__718
S2-053	cps7E	CP001091.1		602		https://www.ncbi.nlm.nih.gov/nuccore/CP001091.1	26__cps7E__CP001091.1__601__602
S2-054	cps8F	LN908249.1		1126		https://www.ncbi.nlm.nih.gov/nuccore/LN908249.1	28__cps8F__LN908249.1__1126__1126
S2-055	cps9E	ADOI01000049.1		2105		https://www.ncbi.nlm.nih.gov/nuccore/ADOI01000049.1	29__cps9E__ADOI01000049.1__2105__2105
S2-056	cps5B	CABEFA010000220.1		826		https://www.ncbi.nlm.nih.gov/nuccore/CABEFA010000220.1	168__cps5B__CABEFA010000220.1__825__826
