## Supplementary Table S4 for "Population genomics of *Actinobacillus pleuropneumoniae* reveals lineage-associated K:O antigen and Apx toxin diversity"

### Sheet: deletion
lineage	isolate	record_id	ungapped_length_aa	gap_total_aa	gap_runs_alignment_ref_coords	deletion_class	D638	P639	SPM_gap_count	SPM_identity_percent	N_terminal_identity_percent	RTX_region_identity_percent	C_terminal_140_aa_identity_percent
1	GCF_001460855.1	GCF_001460855.1|DBLEHBPJ_00005|aa_len=1943	1943	8	37-37 (1 aa); 75-81 (7 aa)	N-terminal deletion	D	P	0	100	94.76	97.99	100
1	GCF_019264705.1	GCF_019264705.1|CDDBFHMA_00006|aa_len=1943	1943	8	37-37 (1 aa); 75-81 (7 aa)	N-terminal deletion	D	P	0	100	94.76	97.99	100
1	GCF_021957125.1	GCF_021957125.1|FMKPKCFI_00006|aa_len=1943	1943	8	37-37 (1 aa); 75-81 (7 aa)	N-terminal deletion	D	P	0	100	94.76	97.99	100
1	GCF_026153635.1	GCF_026153635.1|MPFGACKH_00009|aa_len=1951	1951	0	none	No deletion relative to reference	D	P	0	100	100	100	100
1	GCF_048319965.1	GCF_048319965.1|KPOEMODH_00006|aa_len=1943	1943	8	37-37 (1 aa); 75-81 (7 aa)	N-terminal deletion	D	P	0	100	95.4	99.86	100
2	GCF_049065965.1	GCF_049065965.1|PDNBGCKM_00007|aa_len=1943	1943	8	37-37 (1 aa); 75-81 (7 aa)	N-terminal deletion	D	P	0	100	95.4	96.56	85.71
2	GCF_049066065.1	GCF_049066065.1|BOHLEDEH_00010|aa_len=1943	1943	8	37-37 (1 aa); 75-81 (7 aa)	N-terminal deletion	D	P	0	100	95.4	96.56	85.71
2	GCF_049066105.1	GCF_049066105.1|DCPFBKME_00010|aa_len=1943	1943	8	37-37 (1 aa); 75-81 (7 aa)	N-terminal deletion	D	P	0	100	95.4	96.56	85.71
2	GCF_049069865.1	GCF_049069865.1|MCDCNKAO_00010|aa_len=1943	1943	8	37-37 (1 aa); 75-81 (7 aa)	N-terminal deletion	D	P	0	100	95.4	96.41	85.71
2	GCF_049069885.1	GCF_049069885.1|EJFEIGLJ_00010|aa_len=1943	1943	8	37-37 (1 aa); 75-81 (7 aa)	N-terminal deletion	D	P	0	100	95.4	96.56	85.71
2	GCF_049069905.1	GCF_049069905.1|HLLEKAJM_00008|aa_len=1943	1943	8	37-37 (1 aa); 75-81 (7 aa)	N-terminal deletion	D	P	0	100	95.4	96.56	85.71
2	GCF_049069985.1	GCF_049069985.1|DFHCNAMK_00010|aa_len=1943	1943	8	37-37 (1 aa); 75-81 (7 aa)	N-terminal deletion	D	P	0	100	95.4	96.56	85.71
2	GCF_049070005.1	GCF_049070005.1|LOALLBNP_00008|aa_len=1943	1943	8	37-37 (1 aa); 75-81 (7 aa)	N-terminal deletion	D	P	0	100	95.4	96.56	85.71
2	GCF_049070045.1	GCF_049070045.1|CNNDKKAO_00010|aa_len=1943	1943	8	37-37 (1 aa); 75-81 (7 aa)	N-terminal deletion	D	P	0	100	95.4	96.56	85.71
2	GCF_049070085.1	GCF_049070085.1|KALBOKMF_00008|aa_len=1943	1943	8	37-37 (1 aa); 75-81 (7 aa)	N-terminal deletion	D	P	0	100	95.4	96.56	85.71
2	GCF_049070105.1	GCF_049070105.1|LFPFAGPD_00008|aa_len=1943	1943	8	37-37 (1 aa); 75-81 (7 aa)	N-terminal deletion	D	P	0	100	95.4	96.56	85.71
2	GCF_049070205.1	GCF_049070205.1|JBIIKJCB_00010|aa_len=1943	1943	8	37-37 (1 aa); 75-81 (7 aa)	N-terminal deletion	D	P	0	100	95.4	96.56	85.71
3	APP-w57_S6_L001	APP-w57_S6_L001|ILNGJDOC_00010|aa_len=1805	1805	146	1151-1296 (146 aa)	RTX-region deletion	D	P	0	99.44	99.37	86.39	86.43
4	GCF_000016685.1	GCF_000016685.1|NLDIPEBB_00008|aa_len=1382	1382	569	1-148 (148 aa); 1151-1571 (421 aa)	N-terminal deletion; RTX-region deletion	D	P	0	100	99.39	88.41	86.43
5	GCF_044999015.1	GCF_044999015.1|OBNNELJC_00008|aa_len=1522	1522	429	37-37 (1 aa); 75-81 (7 aa); 1151-1571 (421 aa)	N-terminal deletion; RTX-region deletion	D	P	0	100	95.4	88.77	86.43
5	GCF_050319605.1	GCF_050319605.1|GAACMFCK_00008|aa_len=1522	1522	429	37-37 (1 aa); 75-81 (7 aa); 1151-1571 (421 aa)	N-terminal deletion; RTX-region deletion	D	P	0	100	95.4	88.77	86.43
5	GCF_050319635.1	GCF_050319635.1|FNEDMPIE_00008|aa_len=1522	1522	429	37-37 (1 aa); 75-81 (7 aa); 1151-1571 (421 aa)	N-terminal deletion; RTX-region deletion	D	P	0	100	95.4	88.77	86.43
5	GCF_050319645.1	GCF_050319645.1|NMDGPEEH_00008|aa_len=1522	1522	429	37-37 (1 aa); 75-81 (7 aa); 1151-1571 (421 aa)	N-terminal deletion; RTX-region deletion	D	P	0	100	95.4	88.77	86.43
5	GCF_050319955.1	GCF_050319955.1|DKDMDLLK_00008|aa_len=1522	1522	429	37-37 (1 aa); 75-81 (7 aa); 1151-1571 (421 aa)	N-terminal deletion; RTX-region deletion	D	P	0	100	95.4	88.77	86.43
8	AP_0060	AP_0060|GJPBPIAB_00008|aa_len=1951	1951	0	none	No deletion relative to reference	D	P	0	99.44	99.37	93.4	85.71
8	AP_0064	AP_0064|MLOLIHDA_00008|aa_len=1951	1951	0	none	No deletion relative to reference	D	P	0	99.44	99.37	93.4	85.71
8	AP_0069	AP_0069|DCDDFIID_00008|aa_len=1951	1951	0	none	No deletion relative to reference	D	P	0	99.44	99.37	93.4	85.71
8	GCF_000179275.1	GCF_000179275.1|HBEICCHB_00008|aa_len=1951	1951	0	none	No deletion relative to reference	D	P	0	99.44	99.37	93.4	85.71
8	GCF_021952605.1	GCF_021952605.1|JOINPDBI_00008|aa_len=1951	1951	0	none	No deletion relative to reference	D	P	0	99.44	99.37	93.4	85.71
8	GCF_021957185.1	GCF_021957185.1|IDAIJCNJ_00008|aa_len=1951	1951	0	none	No deletion relative to reference	D	P	0	99.44	99.37	93.4	85.71
8	GCF_036348575.1	GCF_036348575.1|CNEBIGDC_00010|aa_len=1951	1951	0	none	No deletion relative to reference	D	P	0	99.44	99.37	93.4	85.71
8	GCF_900638445.1	GCF_900638445.1|GFMLOIJN_00008|aa_len=1951	1951	0	none	No deletion relative to reference	D	P	0	99.44	99.37	93.4	85.71
11	APP-w65_S14_L001	APP-w65_S14_L001|HKKJPHKI_00010|aa_len=1530	1530	421	1146-1566 (421 aa)	RTX-region deletion	D	P	0	99.44	93.42	85.87	86.43
11	GCF_021957105.1	GCF_021957105.1|GKONAFMI_00007|aa_len=1805	1805	146	1151-1296 (146 aa)	RTX-region deletion	D	P	0	99.44	93.42	84.57	86.43
11	GCF_050319545.1	GCF_050319545.1|IDGAJLPC_00007|aa_len=1805	1805	146	1151-1296 (146 aa)	RTX-region deletion	D	P	0	99.44	93.42	84.57	86.43
11	GCF_050319615.1	GCF_050319615.1|JPLFNDGN_00007|aa_len=1805	1805	146	1151-1296 (146 aa)	RTX-region deletion	D	P	0	99.44	93.42	84.57	86.43
11	GCF_050319655.1	GCF_050319655.1|PPEEONDL_00007|aa_len=1805	1805	146	1151-1296 (146 aa)	RTX-region deletion	D	P	0	99.44	93.42	84.57	86.43
11	GCF_050319985.1	GCF_050319985.1|NINDHFHL_00008|aa_len=1805	1805	146	1151-1296 (146 aa)	RTX-region deletion	D	P	0	99.44	93.42	84.57	86.43
11	GCF_050320035.1	GCF_050320035.1|GMDHCPMP_00007|aa_len=1805	1805	146	1151-1296 (146 aa)	RTX-region deletion	D	P	0	99.44	93.42	84.57	86.43
12	GCF_050319755.1	GCF_050319755.1|IALKFBDH_00007|aa_len=1805	1805	146	1151-1296 (146 aa)	RTX-region deletion	D	P	0	99.44	96.87	85.66	86.43
12	GCF_050319885.1	GCF_050319885.1|EJDHMHFB_00007|aa_len=1805	1805	146	1151-1296 (146 aa)	RTX-region deletion	D	P	0	98.87	96.87	86.57	99.29
13	GCF_021953265.1	GCF_021953265.1|CGNHAECI_00007|aa_len=1943	1943	8	37-37 (1 aa); 75-81 (7 aa)	N-terminal deletion	D	P	0	100	95.4	98.13	96.43
14	GCF_000015885.1	GCF_000015885.1|NGNGAAJA_00008|aa_len=1951	1951	0	none	No deletion relative to reference	D	P	0	99.44	93.42	97.85	86.43
14	GCF_021952465.1	GCF_021952465.1|LKCKGMNH_00010|aa_len=1951	1951	0	none	No deletion relative to reference	D	P	0	99.44	93.42	97.85	86.43
14	GCF_023100885.1	GCF_023100885.1|BLECJMMB_00010|aa_len=1951	1951	0	none	No deletion relative to reference	D	P	0	99.44	93.42	96.99	86.43
14	GCF_036348615.1	GCF_036348615.1|NNHGOMLO_00010|aa_len=1951	1951	0	none	No deletion relative to reference	D	P	0	99.44	93.42	96.99	86.43
15	GCF_021953185.1	GCF_021953185.1|MKLPNLEJ_00008|aa_len=1951	1951	0	none	No deletion relative to reference	D	P	0	99.44	93.26	98.13	86.43
15	GCF_023035175.1	GCF_023035175.1|FEOBMIPL_00008|aa_len=1951	1951	0	none	No deletion relative to reference	D	P	0	99.44	93.26	98.13	86.43
17	GCF_021957025.1	GCF_021957025.1|IADOHGGB_00006|aa_len=1951	1951	0	none	No deletion relative to reference	D	P	0	100	99.69	99.71	100
18	GCF_021957065.1	GCF_021957065.1|LCKEEKNJ_00009|aa_len=1805	1805	146	1123-1268 (146 aa)	RTX-region deletion	D	P	0	100	98.9	98	100
19	GCF_000178495.2	GCF_000178495.2|HFGFIOLJ_00008|aa_len=1805	1805	146	1151-1296 (146 aa)	RTX-region deletion	D	P	0	100	99.22	84.94	86.43
19	GCF_003290385.1	GCF_003290385.1|LPMBMAOO_00008|aa_len=1805	1805	146	1151-1296 (146 aa)	RTX-region deletion	D	P	0	100	99.22	84.94	86.43
19	GCF_027941935.1	GCF_027941935.1|BMJDLBCA_00008|aa_len=1805	1805	146	1151-1296 (146 aa)	RTX-region deletion	D	P	0	100	99.22	84.94	86.43
21	APP-w23_S17_L001	APP-w23_S17_L001|EJJHIJHG_00010|aa_len=1943	1943	8	37-37 (1 aa); 75-81 (7 aa)	N-terminal deletion	D	P	0	100	95.4	97.85	85.71
21	GCF_021957145.1	GCF_021957145.1|BIJEDAOD_00006|aa_len=1918	1918	33	4-28 (25 aa); 37-37 (1 aa); 75-81 (7 aa)	N-terminal deletion	D	P	0	100	95.04	97.99	85.71
21	GCF_023520775.1	GCF_023520775.1|EDPHMGAB_00006|aa_len=1918	1918	33	4-28 (25 aa); 37-37 (1 aa); 75-81 (7 aa)	N-terminal deletion	D	P	0	100	95.04	97.99	85.71

### Sheet: insertion
lineage	Isolate	Locus_tag	Start	End	Length_bp	insertion1_locus_tag	Start	End	length_bp	insertion2_Locus_tag	Start	End	length_bp
8	AP_0060	GJPBPIAB_00008	10001	15856	5856
8	AP_0064	MLOLIHDA_00008	10001	15856	5856
8	AP_0069	DCDDFIID_00008	10001	15856	5856
14	GCF_000015885.1	NGNGAAJA_00008	10001	15856	5856
8	GCF_000179275.1	HBEICCHB_00008	10001	15856	5856
14	GCF_021952465.1	LKCKGMNH_00010	10001	15856	5856
8	GCF_021952605.1	JOINPDBI_00008	10001	15856	5856
15	GCF_021953185.1	MKLPNLEJ_00008	10001	15856	5856
17	GCF_021957025.1	IADOHGGB_00006	10001	15856	5856	IADOHGGB_00003	4041	7874	3834
8	GCF_021957185.1	IDAIJCNJ_00008	10001	15856	5856
15	GCF_023035175.1	FEOBMIPL_00008	10001	15856	5856
14	GCF_023100885.1	BLECJMMB_00010	10001	15856	5856
1	GCF_026153635.1	MPFGACKH_00009	10001	15856	5856	multiple
8	GCF_036348575.1	CNEBIGDC_00010	10001	15856	5856
14	GCF_036348615.1	NNHGOMLO_00010	10001	15856	5856
8	GCF_900638445.1	GFMLOIJN_00008	10001	15856	5856
21	APP-w23_S17_L001	EJJHIJHG_00010	9419	15250	5832
1	GCF_001460855.1	DBLEHBPJ_00005	10001	15832	5832	DBLEHBPJ_00002	3165	7874	4710
1	GCF_019264705.1	CDDBFHMA_00006	10001	15832	5832	CDDBFHMA_00003	4041	7874	3834
13	GCF_021953265.1	CGNHAECI_00007	10001	15832	5832	CGNHAECI_00004	5435	8056	2622
1	GCF_021957125.1	FMKPKCFI_00006	10001	15832	5832	FMKPKCFI_00003	4041	7874	3834
1	GCF_048319965.1	KPOEMODH_00006	10001	15832	5832	KPOEMODH_00004	5116	8949	3834
2	GCF_049065965.1	PDNBGCKM_00007	10001	15832	5832	PDNBGCKM_00004	5298	8087	2790	PDNBGCKM_00005	8154	9131	978
2	GCF_049066065.1	BOHLEDEH_00010	9419	15250	5832	BOHLEDEH_00013	17164	19953	2790	BOHLEDEH_00012	16120	17097	978
2	GCF_049066105.1	DCPFBKME_00010	9419	15250	5832
2	GCF_049069865.1	MCDCNKAO_00010	9419	15250	5832
2	GCF_049069885.1	EJFEIGLJ_00010	9419	15250	5832	EJFEIGLJ_00013	17164	19953	2790	EJFEIGLJ_00012	16120	17097	978
2	GCF_049069905.1	HLLEKAJM_00008	10001	15832	5832
2	GCF_049069985.1	DFHCNAMK_00010	9419	15250	5832	DFHCNAMK_00013	17164	19953	2790	DFHCNAMK_00012	16120	17097	978
2	GCF_049070005.1	LOALLBNP_00008	10001	15832	5832
2	GCF_049070045.1	CNNDKKAO_00010	9419	15250	5832	CNNDKKAO_00013	17164	19953	2790	CNNDKKAO_00012	16120	17097	978
2	GCF_049070085.1	KALBOKMF_00008	10001	15832	5832
2	GCF_049070105.1	LFPFAGPD_00008	10001	15832	5832
2	GCF_049070205.1	JBIIKJCB_00010	9419	15250	5832	JBIIKJCB_00013	17164	19953	2790	JBIIKJCB_00012	16120	17097	978
21	GCF_021957145.1	BIJEDAOD_00006	10001	15757	5757	BIJEDAOD_00003	4223	8056	3834
21	GCF_023520775.1	EDPHMGAB_00006	10001	15757	5757	EDPHMGAB_00003	4223	8056	3834
3	APP-w57_S6_L001	ILNGJDOC_00010	10015	15432	5418
19	GCF_000178495.2	HFGFIOLJ_00008	10001	15418	5418
19	GCF_003290385.1	LPMBMAOO_00008	10001	15418	5418
18	GCF_021957065.1	LCKEEKNJ_00009	10001	15418	5418	LCKEEKNJ_00006	7591	8841	1251
11	GCF_021957105.1	GKONAFMI_00007	10001	15418	5418
19	GCF_027941935.1	BMJDLBCA_00008	10001	15418	5418
11	GCF_050319545.1	IDGAJLPC_00007	10001	15418	5418
11	GCF_050319615.1	JPLFNDGN_00007	10001	15418	5418
11	GCF_050319655.1	PPEEONDL_00007	10001	15418	5418
12	GCF_050319755.1	IALKFBDH_00007	10001	15418	5418
12	GCF_050319885.1	EJDHMHFB_00007	10001	15418	5418	EJDHMHFB_00004	5117	8581	3465
11	GCF_050319985.1	NINDHFHL_00008	10001	15418	5418
11	GCF_050320035.1	GMDHCPMP_00007	10001	15418	5418
11	APP-w65_S14_L001	HKKJPHKI_00010	10013	14605	4593
5	GCF_044999015.1	OBNNELJC_00008	10001	14569	4569
5	GCF_050319605.1	GAACMFCK_00008	10001	14569	4569
5	GCF_050319635.1	FNEDMPIE_00008	10001	14569	4569
5	GCF_050319645.1	NMDGPEEH_00008	10001	14569	4569
5	GCF_050319955.1	DKDMDLLK_00008	10001	14569	4569
4	GCF_000016685.1	NLDIPEBB_00008	10001	14149	4149
