## Supplementary Data S2 for "Population genomics of *Actinobacillus pleuropneumoniae* reveals lineage-associated K:O antigen and Apx toxin diversity"

### Sheet: FASTA Table
Record ID	Marker	Source	Accession	Database ID	Coordinates	Declared Length (bp)	Sequence Length (bp)	Length Check	Sequence	Original FASTA Header
S2-001	glyco	010911AP	CP030753.1		1664982-1665222	241	241	OK	CCTGCATCTGTAGTAATTACCCATACATTACGTATAATAGCTTCTCTTACCGTTAAACCAAAACTCTCCTTCCACTGCGTTGGAAATAAGAGAACATCAATGCTATTAAAAAATTCATCAATATTATCCTGCGTATAAGCTGGTAAAATTTCATATTTAAGAATACCATCAAAATCACTTTCAGGATAAGATTTCTGACCTAAATTAAGTAAGTTATCTACTACCACTAACTCCGCATTCT	>S2-001|marker=glyco|source=010911AP|accession=CP030753.1|coordinates=1664982-1665222|length=241
S2-002	wcaJ-vaD	02AP	CP031875.1		1609924-1610711	788	788	OK	CAGGCTCAAATAACATAATATTCGGTAAAATATTATTTCTAATAAATACAGCTAAAAAGATTGCCATACTAATTAGTAATAAATCTAAGCAAAGTAATAAAGTTTGTGCAACTATATTTTTCTTACTCATACTAAAATCCTAGACTAAAAATTAATCCTACAACTTAAATCTATTAAGATATTTCTCAACATCATATAAATGAGAAAAATTCTCTTCTAATTCTGAGGTAGATAATTCCCAAACATTCTTACTATCTTTCAGGCTTTCTATTACATCTTTTGAAAAACGATATTTAATAATTTTAGCTGGAACTCCTGCTACTACTGCATAAGAAGGAATATCTTTTGTTATAATACTACCTGCACCAATAACCGCTCCATCTCCTATAGTTACTCCTC…	>S2-002|marker=wcaJ-vaD|source=02AP|accession=CP031875.1|coordinates=1609924-1610711|length=788
S2-003	glyco	0308151719AP	CP031874.1		1629136-1629488	353	353	OK	TGCCTAATGCTGTATTAGTTTATGTGGGCACGGGCGAATTAAAAGAGCAAGTTCAGCAATATATTTTAGATAATAATCTGGATAATGTAATTTTACTTGGTCTACGTAATGATGTTAATGAGCTTATGATTGCTGCTGATCTATTTATTTTACCTTCATTATTTGAGGGGCTTCCAATTGTTGCTGTTGAGGCTCAAGCGGCAGGATTACCCATTATATTATCTGAAAATATCTCTATAGAAGCTAAGTTAGTTAACTCAACGTATTTTTTACCTATCAATGATGTATTTCTTTGGGTGAATAAGATTAAGAAAATCTTGGAAATATCTGGGAATAAGCGTTTTAGTGATCAG	>S2-003|marker=glyco|source=0308151719AP|accession=CP031874.1|coordinates=1629136-1629488|length=353
S2-004	wcaJ	04131819AP	CP031861.1		1686280-1686729	450	450	OK	GTGACCATGGTAGTGTTAAATTATGTTGAAACTGAACTCATTTGGAAAGGATGCAGATATATTATGAATAAAATATTAGTAAGTAAGATTCTACTCATATTAAGTGATTTATTGTCATTATTCTGTTCATTTTTTATTGCCTTGTATGGCCTAATGATCTTTGGTAAAGAGGATTATTATTTTCCAATAGAACAAGTAGATAATTATACTGTTGTTCATTTATTAGTATCTTTCTTTTGTGTTATTTATTTAGGAGTTCAACTACGCCATTATACCTATCGAAAACCATTTTGGTTCGAGTTAAAAGAAATTTTAAGTACTTTAGCAATTTTCTTTGTAATAGAGTTGTCAATCATTGCGTTATCAAAATTATATGTTTCAAGAACTTTATGGGTTTCT…	>S2-004|marker=wcaJ|source=04131819AP|accession=CP031861.1|coordinates=1686280-1686729|length=450
S2-005	acylt	0516AP	CP069797.1		1688457-1689058	602	602	OK	TAGTGGGTATGGTTTCGCAAGTAATAATAAGAAAGATATAAACCCCAAATATTACTTCAATAAGATATTTCTGTTTTTTATAGCGTATTGGCTAGTATTTTCTATATTTATTCCATTATCTTATTTTTTTTCATCTCATACATTTGTTACGTTAAATGTTAAAGAATTTATGCTGAATTTCTTCGGAGTTAGTGACTCTTTTAATAGAGAATGGTGGTTTGTATTTTTATATCTAGTCATGTTATCTATAACTCCATTATTGTTTATTATGAAAAAACAGTTTTTGCCAGTGTTTGCTATTTCGGGATTGCTATATGGGCTAAGTTTTGATAATCCTAAAATGTATAATATATTATTCTGGCAGCCTGCATATGTATTGGGATTCTATGCAGGAATAAA…	>S2-005|marker=acylt|source=0516AP|accession=CP069797.1|coordinates=1688457-1689058|length=602
S2-006	glyco	06AP	CP069796.1		1732680-1733244	565	565	OK	CTGCGAAGTTTATGTTTGGTGAAGATAAGCAATATATATTGATAAAAAATGGAATTGATTTGAATAGATATCAATATAATGTCGAAATATATAAGTCAATTCGTGATAAGTTAGATTGGAAACTAACTAATAAAGTTATTTTATATGTAGCAAGAATGGATCATCAGAAAAATCCATTTTTTACTTTAGACATAATTAAGAAAATAAATCAATTAGACTCGTCTGTACATTTTGTTTATGTTGGCGATGGTCCTATGAAAAACGAGATTATTGATTATATCTCTAGTAATAACATTAATAATATTCATTTATTAGGCATTAGGCATGATGTAAATGAATTAATGATTGCTGCAGATTGTCTGATATTACCTTCATTATTTGAGGGGCTTGGTATTGTAG…	>S2-006|marker=glyco|source=06AP|accession=CP069796.1|coordinates=1732680-1733244|length=565
S2-007	wbaP	07AP	CP031869.1		1996230-1997567	1338	1338	OK	TCTAAATCTATTTAAAGGACGTTGCTTATCTATGAATAAGGTGTTAGTAAATAAATTTTTACTCCTGTCTAATGATTTTCTATCATTGTTTTTATCATTTTTTATTGCTTTATTTGGATTGAAGTTGTTGAGTAATGTAAGTTCTTATATTCCATTGGAAGAACTTAATAATTATATTAATATACATTTCTTTATATCCTTCATTTGTGTTATATATTTTAATATCCAATTACGGCATTATACATATAGAAAACCATTTTGGTTTGAGTTAAAAGAAATTTTAAGAACATTAATGATTTTTTTTATCATTGAATTGTCAGTTATTACTTTGTCTAAGTTATATTTTTCAAGAACTTTATGGATATTAACATGGTGTATTATTTTTATACTTATGCCTAT…	>S2-007|marker=wbaP|source=07AP|accession=CP031869.1|coordinates=1996230-1997567|length=1338
S2-008	glyco	10AP	CP031864.1		1637844-1638234	391	391	OK	CGTTTCGTACCAGCTTCTAAAGAAAAAGGTCCTAAGAGAATCTCTCCTTTAGAAATACAATCATTTGATTGATAAACTATATCATTATTCCATTGTGTTTTTCTGAATACTTTTAACGAGCTAAGATTACCTTCTATGTTAAGCTTTAGATATACACTTTTAGCTTTAGTATTTAAAAAGAAATGTTCCGCAGGGAAACTATTAAAAATCCCTAAAAAATTTATTTTTGTTTCACCATCGAAACTATCAATAGCAATATTGTTATTCTTATGAGAATACGTATAATCTTTACCATCAATTTGATAAAACATATGTTCAGGTAAGGATGAAAAATTAAATATTACATTTTGAACTGTAAACATTTATAGCCTCTTCTATTAAATCATGCGAT	>S2-008|marker=glyco|source=10AP|accession=CP031864.1|coordinates=1637844-1638234|length=391
S2-009	glyco	12AP	CP031862.1		1642870-1644557	1688	1688	OK	AGATGATACATGGAAGCAGATAGAGCTATCAGCTGAAAGTAGTACTTTAGTAAAAGGGATAAAATTATCTAGAAATAAGGGACACCAAATAGCATTAATGGCAGGATTATCTGTAGTAAATACAGATATCTGCATTAGTATAGATGCAGATCTTCAAGATGATACAAATTGTATATATCAAATGGTTGATAAATATCTTGAAGGGGTTGATATTGTATATGGAGTCAGAAATGATCGTTCGACAGATACTTCCTTTAAACGGGGAACAGCAGGTTTATTTTATAAATTAATGAGTAAATTAGGTGTAGAGCAAGTAGAAAATCATGCTGATTATCGTTTATTAAGTAAACGAGCTTTAAATGCTTTATTACAATATAAAGAACAGAATGTTTATATTAG…	>S2-009|marker=glyco|source=12AP|accession=CP031862.1|coordinates=1642870-1644557|length=1688
S2-010	glyco	14AP	CP031860.1		1611752-1612818	1067	1067	OK	TGCATTGGATGTCATAAAGTTTCCCCAAAAGTCTTGATCTATACCTAATTTAGGACCTGATATTTTCTGTCCTATATTAAGATTAGAAAATGTTTTCACATCGTCAGATATAATAGGGAATGTTTTAGTTTCAATCATTTCATGTATATGAACACTAATATCTTTAAAAAAACTTAATGAATTTAGGGATAAACAGAAAATTAAAATAATACTAGAGATAGTATATACTTTTCCATTGTTTATCTTTTCTAATAGATATTTATAAACTAAAGCCATTAACATAAATAACCCAGGAATGGATGCTCTCATACAAAAATCTCTACCGAAACCTATTTGAATATGAGGAACTAACAATAGAACTACAAAGATTATCCATAACAAAGGGTTGTTTTTATATCT…	>S2-010|marker=glyco|source=14AP|accession=CP031860.1|coordinates=1611752-1612818|length=1067
S2-011	ashC		M90440.1		152-648	497	497	OK	AGGGAATGGGAGGGATGATGCTAAAAAATGATTTTAACGTATTGGGACAAATTGCTTGGTTATGGGCAAATTCTCCAATGCACCGAAATTGGTCAGTTTCACTGTTAATGAAGAATGTTATTCCTGCAATTGAAAATGACCAATATTTGTTACTAGTTGATGATGGTTTTCCTATTGCATATTGCAGTTGGGCCAAATTAACTCTAGAGAGTGAGGCTCGCTATGTAAAGGACACCAATTCATTAAAAATAGATGATTGGAATGCAGGAGATCGTATATGGATCATTGATTGGATTGCCCCATTCGGGGATTCATCTCTATTGTATAAACATATGAGACAACGTTTTCCATACGATATTGGAAGGGCAATTAGAATCTATCCTAGCAAAAAAGATACTG…	>S2-011|marker=ashC|accession=M90440.1|coordinates=152-648|length=497
S2-012	ashA		M90440.1		675-3557	2883	2883	OK	GGAGACTCTTTTATGTCAAAAATCACTTTGTCATCATTAAAATCGTCCTTACAACAAGGATTGAAAAATGGGAAAAACAAGTTAAATCAAGCAGGTACAACACTGAAGAATGGTTTAACTCAAACTGGTCATTCTCTACAGAATGGGGCTAAAAAATTAATCTTATATATTCCTCAAGGCTATGATTCGGGTCAAGGAAATGGAATTCAAGATTTAGTTAAAGCTGCTAATGATTTAGGTATTGAAGTATGGCGAGAAGAACGCAGCAATTTGGACATTGCAAAAACTAGCTTTGATACAACTCAGAAAATTCTAGGTTTTACTGATAGAGGAATTGTATTATTTGCACCTCAGCTAGATAATTTATTAAAGAAGAATCCTAAAATTGGCAATACATTA…	>S2-012|marker=ashA|accession=M90440.1|coordinates=675-3557|length=2883
S2-013	apxIC		X68595.1		217-735	519	519	OK	ATGAGTAAAAAAATTAATGGATTTGAGGTTTTAGGAGAGGTGGCATGGTTATGGGCAAGTTCTCCTTTACATCGAAAGTGGCCGCTTTCTTTGTTAGCAATTAATGTGCTACCTGCGATTGAGAGTAATCAATATGTTTTGTTAAAGCGTGACGGTTTTCCTATTGCATTTTGTAGCTGGGCAAATTTGAATTTGGAAAATGAAATTAAATACCTTGATGATGTTGCCTCGCTAGTTGCGGATGATTGGACTTCCGGCGATCGTCGATGGTTTATAGATTGGATAGCACCGTTCGGAGACAGTGCCGCATTATACAAACATATGCGAGATAACTTCCCGAATGAGCTGTTTAGGGCTATTCGAGTTGATCCGGACTCTCGAGTAGGGAAAATTTCAGAA…	>S2-013|marker=apxIC|accession=X68595.1|coordinates=217-735|length=519
S2-014	apxIA		X68595.1		745-3816	3072	3072	OK	ATGGCTAACTCTCAGCTCGATAGAGTCAAAGGATTGATTGATTCACTTAATCAACATACAAAAAGTGCAGCTAAATCAGGTGCCGGCGCATTAAAAAATGGTTTGGGACAGGTGAAGCAAGCAGGGCAGAAATTAATTTTATATATTCCGAAAGATTATCAAGCTAGTACCGGCTCAAGTCTTAATGATTTAGTGAAAGCGGCGGAGGCTTTAGGGATCGAAGTACATCGCTCGGAAAAAAACGGTACCGCACTAGCGAAAGAATTATTCGGTACAACGGAAAAACTATTAGGTTTCTCGGAACGAGGCATCGCATTATTTGCACCTCAGTTTGATAAGTTACTGAATAAGAACCAAAAATTAAGTAAATCGCTCGGCGGTTCATCGGAAGCATTAGGA…	>S2-014|marker=apxIA|accession=X68595.1|coordinates=745-3816|length=3072
S2-015	apxIB		X68595.1		3897-6020	2124	2124	OK	ATGGATTTTTATCGGGAAGAAGACTACGGATTATACGCACTGACGATTTTAGCCCAGTACCATAATATTGCTGTAAATCCGGAAGAACTAAAACATAAATTCGACCTTGAAGGAAAAGGCTTAGATCTAACCGCTTGGCTATTAGCCGCAAAATCATTAGAACTTAAAGCAAAACAAGTAAAAAAAGCGATTGATCGTTTGGCGTTTATCGCACTACCGGCACTTGTATGGCGAGAAGACGGTAAACATTTTATTTTGACTAAAATTGATAATGAAGCAAAAAAATATTTAATTTTTGATTTGGAAACGCATAATCCTCGTATTTTGGAACAAGCGGAATTCGAGAGCTTATACCAAGGAAAACTGATTTTAGTTGCATCAAGAGCTTCCATCGTAGGT…	>S2-015|marker=apxIB|accession=X68595.1|coordinates=3897-6020|length=2124
S2-016	apxID		X68595.1		6029-7465	1437	1437	OK	ATGAAAACATGGCTAATGGGTTTATATGAGTTTTTCCAACGCTATAAAACGGTTTGGACGGAGATCTGGAAAATTCGTCATCAATTGGATACGCCGGATCGAGAAAAGGATGAAAATGAATTTTTACCTGCACACTTAGAGCTGATTGAAACACCGGTGTCAAAAAAACCGAGATTGATCGCTTATTTAATTATGCTGTTCCTATTTTTGGCATTAGTTATTTCAATTGTCAGTCACGTAGAAATTGTGGCGACCGCAACGGGTAAATTAGCGTTTAGCGACCGTAGCAAAGAAATTAAGCCGATTGAAAACGCCTTGGTTAAAGAAATCTTTGTGCAAGACGGACAATTTGTTGAGAAAGATCAGTTGCTGTTACACTTGACCGCATTGGGAGCCGAT…	>S2-016|marker=apxID|accession=X68595.1|coordinates=6029-7465|length=1437
S2-017	apxIIA		GQ369733.1		522-3392	2871	2871	OK	ATGTCAAAAATCACTTTGTCATCATTAAAATCGTCCTTACAACAAGGATTGAAAAATGGGAAAAACAAGTTAAATCAAGCAGGTACAACACTGAAGAATGGTTTAACTCAAACTGGTCATTCTCTACAGAATGGGGCTAAAAAATTAATCTTATATATTCCTCAAGGCTATGATTCGGGTCAAGGAAATGGAGTTCAAGATTTAGTTAAAGCTGCTAATGATTTAGGTATTGAAGTATGGCGAGAAGAACGCAGCAATTTGGACATTGCAAAAACTAGCTTTGATACAACTCAGAAAATTCTAGGTTTTACTGATAGAGGAATTGCATTATTTGCACCTCAGCTAGATAATTTATTAAAGAAGAATCCTAAAATTGGCAATACATTAGGAAGTGCTTCA…	>S2-017|marker=apxIIA|accession=GQ369733.1|coordinates=522-3392|length=2871
S2-018	apxIA		GQ369732.1		529-3597	3069	3069	OK	ATGGCTAACTCTCAGCTCGATAGAGTCAAAGGATTGATTGATTCACTTAATCAACATACAAAAAGTGCAGCTAAATCAGGTGCCGGCGCATTAAAAAATGGTTTGGGACAGGTGAAGCAAGCAGGGCAGAAATTAATTTTATATATTCCGAAAGGTTATCAAGCTAGTACCGGCTCAAGTCTTAATGATTTAGTGAAAGCGGCGGAGGCTTTAGGGATCGAAGTACATCGCTCGGAAAAAAACGGTACCGCACTAGCGAAAGAATTATTCGGTACAACGGAAAAACTATTAGGTTTCTCGGAACGAGGCATCGCATTATTTGCACCTCAGTTTGATAAGTTACTGAATAAGAACCAAAAATTAAGTAAATCGCTCGGCGGTTCATCGGAAGCATTAGGA…	>S2-018|marker=apxIA|accession=GQ369732.1|coordinates=529-3597|length=3069
S2-019	apxIIA		AF363362.1			2871	2871	OK	ATGTCAAAAATCACTTTGTCATCATTAAAATCGTCCTTACAACAAGGATTGAAAAATGGGAAAAACAAGTTAAATCAAGCAGGTACAACACTGAAGAATGGTTTAACTCAAACTGGTCATTCTCTACAGAATGGGGCTAAAAAATTAATCTTATATATTCCTCAAGGCTATGATTCGGGTCAAGGAAATGGAGTTCAAGATTTAGTTAAAGCTGCTAATGATTTAGGTATTGAAGTATGGCGAGAAGAACGCAGCAATTTGGACATTGCAAAAACTAGCTTTGATACAACTCAGAAAATTCTAGGTTTTACTGATAGAGGAATTGTATTATTTGCACCTCAGCTAGATAATTTATTAAAGAAGAATCCTAAAATTGGCAATACATTAGGAAGTGCTTCT…	>S2-019|marker=apxIIA|accession=AF363362.1|length=2871
S2-020	apxIA		D16582.1			3240	3240	OK	GAGCTAAAAAATAAACAAAATTTTAAATTTTCATTAGTAAATAGCTAAGGAGACAACATGGCTAACTCTCAGCTCGATAGAGTCAAAGGATTGATTGATTCACTTAATCAACATACAAAAAGTGCAGCTAAATCAGGTGCCGGCGCATTAAAAAATGGTTTGGGACAGGTGAAGCAAGCAGGGCAGAAATTAATTTTATATATTCCGAAAGATTATCAAGCTAGTACCGGCTCAAGTCTTAATGATTTAGTGAAAGCGGCGGAGGCTTTAGGGATCGAAGTACATCGCTCGGAAAAAAACGGTACCGCACTAGCGAAAGAATTATTCGGTACAACGGAAAAACTATTAGGTTTCTCGGAACGAGGCATCGCATTATTTGCACCTCAGTTTGATAAGTTA…	>S2-020|marker=apxIA|accession=D16582.1|length=3240
S2-021	apxIIIA		KF848664.1		526-3684	3159	3159	OK	ATGAGTACTTGGTCAAGCATGTTAGCCGACTTAAAAAAACGGGCTGAAGAAGCCAAAAGACAAGCCAAAAAAGGCTACGATGTAACTAAAAATGGTTTGCAATATGGGGTGAGTCAAGCAAAATTACAAGCATTAGCAGCTGGTAAAGCCGTTCAAAAGTACGGTAATAAATTAGTTTTAGTTATTCCAAAAGAGTATGACGGAAGTGTTGGTAACGGTTTCTTTGATTTAGTAAAAGCAGCTGAGGAATTAGGCATTCAAGTTAAATATGTTAACCGTAATGAATTGGAAGTTGCCCATAAAAGTTTAGGTACCGCAGACCAATTCTTGGGTTTAACAGAACGTGGACTTACTTTATTTGCACCGCAACTAGATCAGTTCTTACAAAAACATTCAAAA…	>S2-021|marker=apxIIIA|accession=KF848664.1|coordinates=526-3684|length=3159
S2-022	apxIVA		HM021153.1			5856	5856	OK	ATGACAAAATTAACTATGCAAGATGTGACCAATTTATATTTATATAAAACGAAAACTCTACCTAAAGATAGATTGGATGATTCACTTATTTCTGAAATAGGAAAAGGAGATGATGATATTGATAGAAAAGAATTTATGGTGGGGCCGGGACGTTTTGTGACCGCTGATAACTTTAGCGTTGTAAGAGATTTTTTTAATGCTGGGAAATCACGCATTATTGCGCCGCAAGTCCCGCCTATTCGTTCACAGCAGGAAAAAATCTTGGTCGGTTTAAAACCGGGCAAATATTCCAAAGCGCAGATATTGGAAATGCTGGGTTATACGAAAGGCGGAGAAGTGGTAAATGGCATGTTTGCCGGTGAAGTCCAGACATTAGGCTTTTATGACGATGGCAAAGGG…	>S2-022|marker=apxIVA|accession=HM021153.1|length=5856
S2-023	Apf		MH702999.1			3891	3891	OK	TTTGACCTCTGAATTTGTTAAAACAATATAATCATAGCAAAAGATACTGAGTAAATAAACAGCTATAAATATTCTGTTTTTGCGATACGGATCGCAGAAGTCGGTCATCTTACTGGTTAGCGAAAACAAATTATTGCAGACTGTTTAGTAAGCAGATCTTAGATATGATAAGGAGAGGGATATGCAAAAATTAAGTCTTATTCGACCGCTTACTAACGCGTTTACTTTAATTGAATTGATGATCGTGATTGCGATTATTGCCATTTTAGCTACGGTTGCAATTCCGTCATATAACAGTTATACCCAAAAAGCGGCGCTTTCGGAGCTATTGGCGGCATCGGCTTCTTATAAAACGGATGTCGAGATCTGCATATATAACACCGGAGATTCTAAAAACTG…	>S2-023|marker=Apf|accession=MH702999.1|length=3891
S2-024	Pil		MH703013.1			3559	3559	OK	CGAAAAATTCTCTTCTGGTAAATGACGGAAATAAAAGTTATTGCCAAGATATAGTTACATTAAAAATATAAGTATAAGCCAAAAATGTTAAAAAAACCGCTTAAAAATCGAATAAAGTTGATTTAAGGAATTAAAATTGTGAAAAAATTCGCCGAATCGTTCAAAAAAGAATCTAAAAATTATTCGATTGGAATCAGTGAAAATCAGGCTTATCGATGCTTTTCCTTTGAATATCAGGAGCAAAGGGAAACTTATTGGCAACTCAAAACGGATGACAATCGCTTTACTTTACCGCAAGCGGTTGAATGTCTTAGAAATCCTGTTTTTATTCGATCCGTTCCTTTTCAATATATTTGGCGAAAATATCTGTTCTTACCGATTAATTATGATCAAGCCATG…	>S2-024|marker=Pil|accession=MH703013.1|length=3559
S2-025	flp		HQ402557.1			12208	12208	OK	GTTTTGACATACCAATCTCCTTTTAAATAGTTTCAATTTAGGCATCTAGCATAACATAGTCGCAGAACCTTGAGTAGAAAGGGTTCTTTTTCTTTTTTGAATGGATACGTCGGTTTAATACATATTCTCCTCTCTGACAAACCTCATAAATTTACAAGAAATAACCGTTTAGAAAGATAAAAACGGCAAGAAAGATTAAAAAATAAGCAAAAATACGATTTACTTATACTATATAAACTGGTCGAACCAGTTTATATACATACCAACAGAACATATTTACATTAACGTAAATTTAACAAAGTCAATCATACTTATTTATATTCAAAAATTTACTTATTTACTTTATTTTTCAATTGGTTCTACCGATGACGCTACGAATTTTATCAGCCTGATAATCTC…	>S2-025|marker=flp|accession=HQ402557.1|length=12208
S2-026	pgaABCD		not_provided			5446	5446	OK	ATGGAGATAAAATTTAATTCTTTAGCGCTTTGTCTATTATCTACAACGTTCCTCAATACTGCTTTGGCCAATGCATCGCCGATAGATATAAAGCGGGAAGAAATTGTGATTTTTTCTCGTCAAGGAGACAGCCAATTAACACAAGCGATTTCTCAACTATCTGATTTATATAAAAAAACAGGTAATAGAAAAGTTAGAGACGATTTAATCGCATTAATGATGCGAAAAGGCGAATTTAAGCATGCGATTAATGTTTGTGCAGATTGTAATATTAATCATTTTTCCGAAAGTGAATTGGAAAATTTAGCCAAGGCGTATCGTAATAGTAAAGACTTCCCTAAAGCACTTCAGTTATATAGAAAATTAAGTCAAAAATATCCTAATAATCCGAACGGTTTA…	>S2-026|marker=pgaABCD|accession=not_provided|length=5446
S2-027	tbpA		KT374320.1			2697	2697	OK	ATGAAAAATAAATTAAATCTGATTAGCCTTGCTCTGCTTAGCCTCTTTGCCGTACAAAGCTATGCAGAACAAGCGGTGCAATTGAACGATGTTTATGTCACAGGTACCAAAAAGAAAGCACATAAAAAAGAGAACGAAGTGACAGGCTTAGGGAAAGTAGTGAAAACACCAGATTCTCTTAGTAAGGAGCAAGTGTTAGGAATGCGAGATCTGACTCGCTACGATCCAGGTATTTCTGTAGTAGAGCAAGGACGAGGTGCAACGACAGGCTACTCAATTCGTGGGGTAGATCGTAATCGTGTGGGCTTGGCATTAGACGGTTTGCCACAGATTCAATCCTATGTAAGTCAATATTCACGTTCCTCAAGCGGTGCCATTAATGAAATAGAATACGAAAAT…	>S2-027|marker=tbpA|accession=KT374320.1|length=2697
S2-028	tbpA		KT374327.1			2808	2808	OK	ATGAAAAATAAATTAAATCTGATTAGCCTTGCTCTGCTTAGCCTCTTTGCCGTACAAAGCTATGCAGAACAAGCGGTGCAATTGAACGATGTTTATGTCACAGGAACAAAAAAGAAAGCACATAAAAAAGAGAACGAAGTCACAGGCTTAGGGAAAGTAGTTAAAACACCAGATACTCTTAGTAAGGAGCAAGTGTTAGGAATACGAGATCTGACTCGTTACGACCCCGGTATTTCTGTCGTAGAACAAGGGAGAGGTGCGACTACAGGCTACTCAATTCGTGGGGTAGATCGTAACCGTGTTGGCTTGGCATTAGATGGTTTACCACAGATTCAGTCCTATGTAAGCCAGTATTCACGTTCCTCAAGCGGTGCCATTAATGAAATAGAATACGAAAAT…	>S2-028|marker=tbpA|accession=KT374327.1|length=2808
S2-029	tbpA		KT374311.1			2796	2796	OK	ATGAAAAATAAATTAAATCTGATTAGCCTTGCTCTTCTTAGCCTATTTGCCGTACAAAGCTATGCAGAACAAGCGGTACAATTAAATGATGTTTATGTCACAGGTACCAAAAAGAAAGCACATAAAAAAGAGAACGAAGTCACAGGCTTAGGGAAAGTAGTTAAAACACCAGATACTCTTAGTAAGGAGCAAGTGTTAGGAATACGAGATCTGACTCGTTACGACCCCGGTATTTCTGTCGTAGAACAAGGGAGAGGTGCGACTACAGGCTACTCAATTCGCGGGGTAGATCGTAATCGTGTGGGCTTGGCATTAGACGGTTTGCCACAGATTCAATCCTATGTAAGCCAATATTCACGTTCCTCAAGCGGTGCCATTAATGAAATAGAATACGAAAAT…	>S2-029|marker=tbpA|accession=KT374311.1|length=2796
S2-030	tbpB		KT588758.1			1644	1644	OK	ATGCATTTTAAATCCGACCTATATATAGTAGCTCTTACCTCAACTTTCCTTGTAGCTTGTTCTGGTGGAAAAGGTAGCTTTGATTTGGATGATGTTCAACCAAATAAAGCCGTTGAACCAGAAAAAACAAAAGTGAATTATACCGACGAAGAAACACAAAAAAGGAAAAAAGAAGAGTTAGATAAGTTGATGGAACCTGCTTTGGGATATGTAACAAAAATCCCAGTCAATATACCTAGTGTAAGAAAAACAGAAATTTCAGAAATTGATACAGTGACTGATGAATCTCTCTCTCTCGTTCCAAATGAGGACAAATTAAGAACAATCGCTAACGAGAATTATGGGTCGGTAGTAACAAAATCTGGAAGTAACACTATGAATTTTGTTCGTTCTGGATAT…	>S2-030|marker=tbpB|accession=KT588758.1|length=1644
S2-031	tbpB		KT588742.1			1782	1782	OK	ATGCATTTTAAACTTAATCCCTATGCGTTAGCGTTTACTTCGCTGTTTCTTGTCGCTTGTTCTGGCGGAAAAGGAAGTTTTGATTTAGAAGATGTCCGGCCAAATCAAACTGCAAAAGCAGAAAAAGCAACAACCTCTTATCAAGATGAGGAAACGAAGAAAAAGACAAAGGAAGAATTAGATAAGTTGATGGAGCCTGCTTTGGGGTATGAAACTCAAATTTTACGGCGAAATAAGGCTCCTAAAACAGAAACAGGAGAGAAAAGGAATGAGAGAGTTGTTGAGTTATCCGAAGATAAAATTACGAAATTATACCAAGAGAGTGTAGAAATAATCCCTCATTTAGATGAGCTAAATGGAAAAACAACGAGCAATGATGTTTATCATTCTCACGATAGT…	>S2-031|marker=tbpB|accession=KT588742.1|length=1782
S2-032	hgbA		CP030753.1			2847	2847	OK	ATGATTGTGATTAAGCTTCGTTTTAATCTATCTATTGCAGCACTTTGTGTTTTGCAATACAACAGTGCATTGGCACAAGAGCAAATGCAACTCGACACCGTGATTGTAAAGGACGGTATTCAGCAACAAAAAATTTCTGAAATCAAAAAATCTGCAAAACAACTGGCAAAACAGCAAGTACAAGACTCACGAGATCTCGTACGTTATGAAACCGGTGTGACGGTAGTTGAAACCGGACGTATGGGGAGTAGCGGTTATGCGGTGCGAGGGGTAGATGAGAACCGTGTTGCAATTACAGTAGATGGTTTACATCAAGCGGAAACACTTTCATCTCAGGGTTTTAAAGAATTATTTGAAGGGTATGGCAATTTTAATAATACCCGTAACTCGGTAGAAATT…	>S2-032|marker=hgbA|accession=CP030753.1|length=2847
S2-033	afuABC		U04954.1			4302	4302	OK	TTACTCTTTGTTCAGTAAGAAAATGCCTTGCTCGGTAAAGTGGATAAATGCTTTTGTGGCATCGGGATCAAATTGATCCGGGTTCGCATTAATTAATACGTCTTTACCGTTCCAATTCGCTACGATTTCCCAGTGATTACCCATATAAACCGCACTCTTAATTTGGCAACGTTGGCTGGTCTCGCCTGTGGCGGTGAGTCGGATTGCTTCCGGACGTACGCCGACTAAACATGCACCGTCCGCAACACTAAAATCAGCGGCGTTATGTAACGGGAAGCGATAATCGCCGATAGATACCGTACCTTGATTTAAGTTACCGTCACAAATGGTTGATTCGCCCATAAAATTCCGCAAGGAATAAAGAATTCGGTCGTAAATAAAGATCTTTTGCCGTGCTTT…	>S2-033|marker=afuABC|accession=U04954.1|length=4302
S2-034	pilW	APP_S4074		GeneID:48599509		549	549	OK	CTAGCGTAGTGCCGCCGCTCTTGCTTTATCCAGCTTTTCTAATTGGCTTAACGCTTCGTTTACTTTAGCTAAATTCGGCTCTTGTTTGGCACATAACACAATATTTTCGAGGCTATCGGCTTGATGATAATAAGGTTGTTCGCTTTTCACCGCTTGCTCAAACTGCTGATATGCCTGATCAAATTTGGCTTGTTTACACAGAAAAGTTCCGTAATTATTTAAGACATCCGGACGATTATCACTTGATTTCAATGCTTGCTGATAAGCCTGTTCCGCATGAACTTGATCACCGATTTGCTGATAGTAATAAGCTAAAACAGAGTGAGGCAAATAATCGTTTTGATCGTGGCTTAGCGCTTTATCAATATTCTCTTTCGCTTTGGGTAAATCATGTTGATC…	>S2-034|marker=pilW|source=APP_S4074|database_id=GeneID:48599509|length=549
S2-035	pilQ	APP_S4074		GeneID:48598347		1299	1299	OK	ATGCGAAAAATGATTTGGTTGCTCCTGTTTATATTAACGCCGGTTATGGCAAATACTTTTTCTCTCTCGCTGAAAAATGCGCCGACTGCGGAAATTTTAAGTTATTTAGCCGAAGAATACGGTAAAAATATCGTGTTAAGCGACAATATTGAGACAAATACTACATTAAGAATTGAAAATAGTGATTTTGACAGCGTATTAAAAAGTATTACTCGGGCGAATAAACTCACGAGTGCATACGAAAAACAGATCTATTTTATCGGGCATAAAAAAGATGAGAAAGCGGCTACGGCAATAGGCGTAAATTCTGATTTATTGAAACCTAAATTGATCACTAAGACAATAAAATTAGATTATGCGAAGGCGGCGGAAGTGATTGAATCTTTAACTAAAGGAAGC…	>S2-035|marker=pilQ|source=APP_S4074|database_id=GeneID:48598347|length=1299
S2-036	fhuB	APP_S6074		GeneID:48600317		1953	1953	OK	ATGGTAAAAGCGAGCAAATTCTTATTCAGCGGATTAGCCGTGCTATTTTTCGGACTGTTGCTGACCGTATTAATGCTACAACTGCCGGACGGAAGCGGGTTGGTTTCGCTCTTTTTGCCGAGTGAAAATCTGGAACTATTGCTGATTCAAAGTTATAGCTTACCGCGTATTGTGATGGCATTACTTGCCGGCGGAATTTTAGGTTTAGCAAGCTTATTATTACAGCAAGTGATGGCGAATCCGTTGGCATCGGATAATACGCTTGGCATTAGTAGCGGTGCGCAATTCGCCTTATTTTTAACCGCGATTTTTTTACCGGATTGGTTGGAATACGGCTCAAGTGCGGTCGCATTAATCGGTGCGGCACTCAGCCTGATTTTAGTGTTGAGTTTGGCGATG…	>S2-036|marker=fhuB|source=APP_S6074|database_id=GeneID:48600317|length=1953
S2-037	ompA_1	APP_S4074		GeneID:48599719		1103	1103	OK	ATGAAAAAATCATTAGTTGCTTTAGCAGTATTATCGGCTGCAGCAGTAGCTCAAGCAGCTCCACAACAAAATACTTTCTACGCAGGTGCGAAAGTTGGTCAATCATCATTTCACCACGGTGTTAACCAATTAAAATCTGGTCACGATGATCGTTATAATGATAAAACACGTAAGTATGGTATCAACCGTAACTCTGTAACTTACGGTGTATTCGGCGGTTACCAAATCTTAAACCAAAATAACTTCGGTTTAGCAGCTGAATTAGGCTATGACTACTACGGTCGCGTACGTGGTAACGTAGATGAATTCCGTACAGTTAAACACTCTGCTCACGGTTTAAACTTAGCGTTAAAACCAAGCTACGAAGTATTACCTGACTTAGACGTTTACGGTAAAGTA…	>S2-037|marker=ompA_1|source=APP_S4074|database_id=GeneID:48599719|length=1103
S2-038	ompA_2	APP_S4074		GeneID:48600158		1095	1095	OK	TTACATAGTTACTTCTTTAGTACCTTGAACTTGAACTTCAACACGACGATCCGGTGCTAAGCAAGCGATTAATGCTTTACGACCTTTAACTTTGTCACATGTTGCGCCGGTTACAGGGTTTGCTTCACCGTAACCTACTGCAGTTACGTTAGCTGCCGGAGCACCTTTAGAAACGATGTAGTTAGCTACTGTTTCCGCACGACGTTGTGAAAGTTTTAAGTTTGAAGCTTCTTTACCGATACGGTCCGTGTAACCGTTTACTTGGATCGCAGCATTTGATAAACCTGCGTTATTGATTTCGGTTTGCATTGCATCTAATGCTGTTGCCGCAGCCGGTTTTAAGTTTGATTTACCGAATGCGAATAATACGTCAGAGCTGAATGCGAAGTTTTTAGTTTC…	>S2-038|marker=ompA_2|source=APP_S4074|database_id=GeneID:48600158|length=1095
S2-039	pal	APP_S4074		GeneID:48598457		459	459	OK	ATGAAAAAACTAGCTAAAGTATTGATGATTGCGGCACCAGCATTCGTATTAGCAGCTTGCAGCAGCTCATCAGACAATGCTAACGCAAATGCTAACGCAAACGCAGGTCAATTCGGCGGTATGACTGCTGAAGACTTACAAACTCGTTACAACACTGTGTACTTCGGTTTCGATAGCTACGCAGTTGAAGGTGAGTACCAACAACTTTTAGATGCACACGCTGCATACTTAACATCTGCAAACGGTAAAGTAACTGTTGCTGGTCACGCTGACGAACGTGGTACTCCAGAGTACAACATCGCATTAGGTCAACGTCGTGCAGACGCAGTTAAAAACTACTTAGCAACTAAAGGTGCTAACCAAGTTTCAACTGTTTCTTACGGTGAAGAAAAACCGGCT…	>S2-039|marker=pal|source=APP_S4074|database_id=GeneID:48598457|length=459
S2-040	cps10A		ADOJ01000030.1			183	183	OK	CTGTAATTGATGCGAAATAGTAGATTGGTGCTGAATATTTGTGATAATAAAAGGCGTTTCACAATCAATATTATCTAATCTATGTAATGTTTTTTGGAATAGCGACTCTCCTGATGGAAATTTTATAAACTGCTTTGGCATTTTTTGCCTAGAAAGAGGCCATAACCTTGTTCCATCACCACC	>S2-040|marker=cps10A|accession=ADOJ01000030.1|length=183
S2-041	cps1B		CP029003.1			959	959	OK	AGGAGAAGCTAGTAGTACTTGCATTTTCTCTTTATTGTTTGAAGCTATCACTGCTTCAAATAACACACTCTTAGCAAATGAATGATTAGGTATTTCTGCTAATAAAGCTTCAGCACGAGAGATAACTAAATTCCAGTCTTGAGCTTTGTAAGCAGATTCTAAAGCATTTAAGATAATATTTTTATTAATATCTTTATCCGGCATATCTAAGTTAATAATAGCTTCATAAACACGTTGGCAATTATTCGTATCCCGATATTTAAATGTTTTTTGTATACGAGATTGATAAATATTTATGTAATCATTTTCACCGTTTACGAATTTATCTAGGTGAATAAATAAATCATCTAATGTTTCAGCTACAGGACCAAATCCATCTTTCTCGTATTCAAAGTATCC…	>S2-041|marker=cps1B|accession=CP029003.1|length=959
S2-042	cps12A		ADOL01000042.1			347	347	OK	CTCCCATCTGTTGTTTAAGTAGTAGTTTTTTGTATAGTGAAATTGCATTCGGAGATCTAATATTAAAATAATAACAAATATCTATTTTAGGCATTGCTTTCCCTTCGAAATACATTAACCAAGGAATAAGAAAGTTTGCAAAATTTAAATCGTTATTTGTTCTTAATTTATTGGGTAAAAATCCAAGAATTGCTTTCTCATAACGCAGCCATGCCAATTCATACATACTTTTTTTCAATGGGATATAAGTGTGCACGAGAGGTGAGTCAATATTTGTATCGTAATATTTGTTTAATAAGCGAATACTATATTCCGAAGCAGAAAGAGTCGGCGTTATAATACCTTTA	>S2-042|marker=cps12A|accession=ADOL01000042.1|length=347
S2-043	cps13E		MG868947.1			665	665	OK	GTTGTGTATCGAGGTTGGCATTTCGTTCAGATTTCATACCTGAAAGTAAACCCTTTTTTGATGTAATCCAATACCAGTTTCATACATCATTAATTTCTGTTATGGCTCAGCCAATCAAATATGATTATTCAAAATTTAAAGGTAGAGAAGATGAATATGCAAAGGAACACCTAGCAAGTGAATTAGATAAAGATGGGCTAAATAATTTAGTTGCCTCTAATCCGGATATATTGCTTATAGATTTTTATCCAGATGTTCATTTTGGAATATCTTATACTGAACATTCAATTATTACAAATAAGTGTTGGAGATATAAAAGAATTGAAGCTTTTAATGAATTAGATATTAAAGGACATTTAGATCCAATAACTTCATTTGATGAGTATTTTAAAATCTGGA…	>S2-043|marker=cps13E|accession=MG868947.1|length=665
S2-044	cps14G		MG868948.1			1911	1911	OK	TGCATTACGCTTATATTCTGAATGGTTATAATAATTTAATATTTATTTATCTTTCTAGAACAAGCGGTCAAATTTTTCTTAAAACTTGCAAAGTTTAGGAAAAATAAGACCGCTTATTTTATTCATATTCTTATATAAAATTAGAGTTTATTATGAGCGTAGCCACATATAATTGATAAAGATATGCGGTATAGCAATATTAATACAATCCTATCAATTTCATATTATCTTAATCAAATTTATTTTTTCGTTTTTTAAATATTAAACTATTATTTACTTCTGCAAATCTCCCCTATCACCTCTTTACTAAAGAGGGGGATTTCCTTTAGATATAAACAAGCTATGATCGTTCGAATAGCTTTGGTCTCTCAATAGATTCAGGTAAATGGTCGATATATA…	>S2-044|marker=cps14G|accession=MG868948.1|length=1911
S2-045	cps15B		MG868949.1			1595	1595	OK	CAACCCTCCAATGTAAGCGAAGGATTCCAAAATGCCTTCCTAACAGTTCCTCTGAAAATTTACTTTTATCTCCCTCTACTTTATGAACTAGCAAATGGACCTTTTTAGAAAGTTTTTTAGGTTTAAATGCATATTTCGGAGCATATAATATTCTTTCTTTTTCATATAAATGAGTATGGTTATGCATCCTTGGTAAATTAGTAAATTCCGTACTAGCAACTTCAATAATCTGACGACGTTTATATGTAATAACAGGCTCGTCAATACTATCTAAAATATCAGGAAGTGATAACCCATCTTTATGTATAACTAATTCATCCACATCACCAATAACTACACAATTTGCTGAATATACAAACCGCTTCAGTGCATGTTCCCATGATTGATATTGTCCGAAAT…	>S2-045|marker=cps15B|accession=MG868949.1|length=1595
S2-046	cps16C		MG868950.1			212	212	OK	TTACTCACTTGGGCTAGGGATAGGGTGCCGGAAGATAAATTGGAGTTTTATAAAGAACGTCATAAACAAATTCTTGATGAATTAAAAGGAGTAAATCTATGAAAAATATCGCAATGGCAGGAGCAGGGTTATCTTGTGCTGTTATCGCTCGCGAACTAGCCGAACAAGGTTATAAGGTCACTATCTTTGAAGGGCGTAATCATATTGCTGGT	>S2-046|marker=cps16C|accession=MG868950.1|length=212
S2-047	cps17F		MG780416.1			302	302	OK	TTGTAATGGCGGTGTAATGCTACATGATTTAGGATTGCGATTTAATTCTCCATTTATTAATTTATATTTAAAACCTAAAGATTTTATCAAATACTGTAGTAACATCAGTCATTATATATCTTGTGACTTAAAATTTATTGATAATGATAAATACCCAATTGCATATTTAGATGATGTTGAAATTAGATTTTTACATTACGCCTCCAATAAAGAAGCCGAAGAAAAATGGATTTCAAGAACAAAAAGAATAAATTTAGATAATTTATTTATTATGATGACTGAAAGAGATGGGTGCACTTATG	>S2-047|marker=cps17F|accession=MG780416.1|length=302
S2-048	cps18B		MG780423.1			514	514	OK	CGGAGTTTGGCAGCATAAAGGTCAATTTAGTACTGTATTTGAAAGAGGCTATCTAGATATTTTATCTAAATGTCAATCTGAAAAAGGTTATATACCAAAACACTTACAGCGTACGGTCTTATGGGAAATGCTTAGATTAGTTAAACAATTTTTAAATCACGAAGAAAGGTTAGACTTTTTAACTATCAATGAAAAAGAAAAACTCCTATTCCTAATGGATGAAACATTTAAGTATATCGAGCAAGATACTATTATGAATTACGAATTAGGTAACTGTGGTTTTTCTCGTCAATTGGGCATGTTAGGTTGTTTCAAAAAACTGGATGTAAACCGACAAGTTGCTTATATAGACCAAGTTGATCAAAAAAATAAACTTTTCCTACTAAGATATTTTTCATG…	>S2-048|marker=cps18B|accession=MG780423.1|length=514
S2-049	cps2E		ADXN01000030.1			247	247	OK	GAGTGTGATGATGATGCTCTGGTTCAAAGCTTCCAAAAAGCTCCAGAGGATTGGATGTGGAAAAATCCAGCAGAATTAATTTCTCCACAAGGATATAAAAGTTTTTTCCCTCTAACTAGATTATCAAAAAGAGCGATTGATGATTGTAAGAAGGCACGTAAATTACTAACTGAACAATTAAAGAAAAATAAATTTGATATTAACCAATATCCAAATGATGAAGCGTTAGTTGCAACAGTTATTGGTA	>S2-049|marker=cps2E|accession=ADXN01000030.1|length=247
S2-050	cps3F		CP000687.1			500	500	OK	CATTCGCACCAGCAATCACCTTTCTTAATTCTACAGCTTGAATTTCGTTTGTCGATAGAATTAATGATAATACTCCTGAATTTAATTTATAATCAAAGAACCAAGGCTTAAGTTTATCTACTCCTGCCGATTGATATGTGTGAGTTGTATGGATATAACCGATACCTTCTCTAATATATTTCTTAAAGCCGAAGTCTCTACTGATGAATGCTATAGTTGTTGGTTCATCAGATATTAATATTGAATTAGGGTATTGCTCAATAATTTTATATAAAATATCAGCTCTTAATTGATAGAAATCAGAACAAATCTTGGCTATTTTATTTTCTTTACCAAAGGAAATAATTCTATAACGATTCCCCGTTTCAGTTAACCAACAACTATAGATAGGATTTCCAC…	>S2-050|marker=cps3F|accession=CP000687.1|length=500
S2-051	cps4B		ADOF01000070.1			204	204	OK	GGCTTTCTCCGTGTATGAATAAAGTGTGGTTAAGTTTTGTATAGCAAAATACACCCTTTCACAACATTTTCCATCTTGGAAAGGGAATGTTTGTGCTATTCTACTTTTGTATATTTCTGATGGATTCCCATTATTTTTTAGGATATTTTCTAGATTAATAAAGAATTCTTCCTCTGTATACACAACAGGACCAAACCCATGTTG	>S2-051|marker=cps4B|accession=ADOF01000070.1|length=204
S2-052	cps6F		ADOG01000034.1			718	718	OK	GTCTGAAGTTTTATTCGCAGCTCCAATAGCTAAAACTGCATGATCTAATCGCTTAATAGCTTCTAATCTTGAAGCAACTACAAAAGTGTTTCTTTCTCTTTTCACTTCATTTTTCTGATTAGTTAAAATAGGTAATGCATGCGGTACATAGGCAAAACCAGAATAATGAGGGAACATTTGTTGAGCATGATAGCATTGAGAGAAAGTAGGAAATACAAATAGATCAAAGTGCTCTAATCTTGAAAAGACAAATTCCGCATATGGCAAAACTTTCCCTTGGTCATTGCAATGAGTTCCATGAAAATAGTGAATAATACTGACATTCGGACGTTTATAATCTGTTAGAAAACGTGCCTCATGATCATTATCAACAATAATATCAATATGATCATCTCCAAA…	>S2-052|marker=cps6F|accession=ADOG01000034.1|length=718
S2-053	cps7E		CP001091.1			602	602	OK	CGGAAATGTCCTATTGAAAAACGACTATCAGCTTTATATGAAATTCCTCTTACCCAATGAGCTGTTGTTTGAACTGTTTCATCATCCCATTTACTTGGAGAACCTGCCCATTTTCGTGTTCCCCCGCTAATATGGACTTTTCTCTCCCAAAAATGATAAAAATGGGGAACCCCTTCAGCTTTCATCATATGATTTGAGAGATGACCTTCAATTGTATTTCCTTCAACTCCGATTACTCCAACCTCACTATTTTCAAGTGCATCAAAAATATTAACTTCTTTCAAAGGAATAATTAGTTCATCTATATCAGCATTAATAAAACCTTTAGATTTTAGTGAAAATCTAAATCTCATATGTTGTAATGCCCCAATTTGACAAAAATCGGAGTCCCAAGGAGTA…	>S2-053|marker=cps7E|accession=CP001091.1|length=602
S2-054	cps8F		LN908249.1			1126	1126	OK	CATCCATGAGCCAATGTGGGCTACTGGAGCAGAAGATACAATATTTGGAAAATCATATTTTATTCCAATAAATAAAGCTGCAAATCCACCTTTAGAAGCTCCAAGAAGAGTACAATCATCTTTAGTAAGATATAAACGATTTAATACTCTTTCTATTAAACAAGCAACTACATCAGAAAAATGAAGTTCTCCAGAACTGCCTAAATAACAGGATTGCTCATCCTTAAATATATCTACAATCATCAAAGAATTACATTTGAAGAAATTTATAGATTTATCAAAATCCCATCCGTAATGTCTATATCCATTAAAAAGAACAACTAAATGTGCAATATCTTTTCGACTTGGCTTAAGGATATAACTAATTTTATAACCATTAATAATTTCTACTTGGATTTT…	>S2-054|marker=cps8F|accession=LN908249.1|length=1126
S2-055	cps9E		ADOI01000049.1			2105	2105	OK	ACCGGTGCAATTTCTAAAGCTGAAAATTTTGTAGAATAAATATATAGACCACGATGATCTTCGTGTAATCTAAATAGTCTAGGATTCTTACCCACTAAGTTATCAATTTCTCGCTTAATTTCTGGCTCTTTATATAAGTCTTTAACCCACATACCCATAAGAAATCCTTGAGCATATTGATGGAATTTAAACTCATAATAAACTTTTGAATTACATTCAAAAATAAGCCATTCATTATCAAATACATATCGAAGTCTTAATGATTGAGGGATATTTAAATTCGCTTCTCTCAAAAAACTAAACCAACGCTGTTCATTTAATCTTTTAGTTAAATATTTCCCATCTTTGGGATACTCTTGGACTTGCTCAGAAGATATCCTATTATCAGTAAGTAAACAA…	>S2-055|marker=cps9E|accession=ADOI01000049.1|length=2105
S2-056	cps5B		CABEFA010000220.1			826	826	OK	AGCCACAAGACCCGAATGGTATAATGAAGATTATCCTAATAACTTAAGAGAAATATACAAAAAACTCTATACTAATAATCGAAGTGAATTATTGCAAAAACATGGCTGCTGCTTGGTATTGGGTTGATTTCTGGAAAAAACGCCTATCTGAGTTAAAACAATTCTCTCATTGTTGTGTATTTTCAGGAGGTTTAATTTATCAAAAATCTTTGATTGAGTTATTAAAATATACTCCAACTAAAGTTATGGTTATGGAAAGCCTATTTACAGGAAACGAATATTATTGTGAGGAACGTTATTCATCAATTGCTAATAATAGCGATATTAAACATTTAGCTATTTTTAACTCTTATAAAAAAACATTTAGTTCAAAAAGTGAATATGATAAGGAACGAATGA…	>S2-056|marker=cps5B|accession=CABEFA010000220.1|length=826
